# An Integrative Study to Investigate Sex-Specific Biomarkers in Bladder Cancer Patients

**DOI:** 10.1101/2024.08.26.609709

**Authors:** Yizhou Wang, Priyanka Bhandary, Kevin Griffin, Jason H. Moore, Xue Li, Zhiping Paul Wang

## Abstract

Bladder cancer shows distinct sex-related patterns, with male patients experiencing significantly higher incidence and female patients facing worse survival outcomes. In this paper, we aimed to address the lack of understanding of the biological mechanisms responsible for this sex-based divergence through an integrative analysis using bladder cancer data from TCGA and GTEx. Our study analyzed various bladder cancer data types, including genomic mutation data, gene expression data, and clinical data. We conducted an in-depth study of protein-protein interactions, pathway analysis, survival analysis, and immune cell correlations. Notably, we discovered that the androgen receptor (AR) related pathways were unique to male hub genes, while the Wnt signaling pathway was unique to female hub genes. Additionally, we identified 14 hub genes with significant sex-biased survival rates, including known DLGAP5, SOX2, LAMA2, and COL5A2, as well as new discoveries of male-specific markers ERCC5, NID1, and ANK2, and female-specific RAD51C, COL22A1 and COL5A2. Furthermore, we identified four male hub genes—DAXX, IKBKB, PDGFRA, and PPARG—that overlapped with immune-related genes. The expression of these genes exhibited differential interactions with immune cells between males and females. These insights could pave the way for more personalized and effective therapeutic interventions tailored to male and female patients.
