## Supplementary material for "An Integrative Study to Investigate Sex-Specific Biomarkers in Bladder Cancer Patients": Supplementary Table1. hub genes from male and female modules.xlsx

### Sheet: female_genes_sig_clusters_score
Gene
TP53
BRCA2
BRIP1
ERCC2
ATM
ATRX
MYBL2
POLE
RFC4
RBBP8
PRC1
MSH2
BLM
MSH6
REV1
FANCM
ATR
RAD51C
DNA2
PALB2
NBN
PRKDC
PXDNL
ERBB2
COL1A1
COL11A1
COL2A1
CDH1
SMARCA4
SRC
ERBB3
COL3A1
COL12A1
COL5A2
PGR
MEN1
RTEL1
MET
NDC80
TTK
ASPM
CDKN2A
COL22A1
TRIP13
E2F8
TROAP
CENPE
ATAD2
ATAD5
KIF15
TACC3
KNTC1
ERCC6L
WDHD1
CENPF
NCAPD3
DEPDC1
MKI67
STIL
RAD21
NFE2L2
CD274
COL14A1
P3H1
COL7A1
COL4A4
COL24A1
COL4A3

### Sheet: male_genes_sig_clusters_score
Gene
TOP2A
BRCA1
SMC4
BUB1B
FOXM1
KIF23
MKI67
CDC6
ESPL1
BUB1
CENPE
PLK4
NCAPD2
ASPM
STIL
ANLN
DLGAP5
E2F8
NDC80
MCM4
CLSPN
TICRR
FANCI
WDHD1
MCM10
RAD54L
ATAD2
KNTC1
KIF15
KIF20B
SMC2
SPAG5
KIF14
CENPF
TPX2
RBBP8
PALB2
SIRT1
PXDN
STAT3
PXDNL
ACTB
KIT
HSP90AA1
HSP90AB1
IGF1R
ERCC2
ERBB3
PRKDC
CASP8
TP53BP1
NFE2L2
CDKN1A
HRAS
FANCA
MDC1
FANCD2
ATAD5
MSH2
ATRX
BRIP1
TOPBP1
FANCM
TOP3A
ATR
RECQL5
REV3L
NBN
ERCC5
LIG4
PPARG
ALB
COL17A1
CREBBP
EP300
NCOR1
JAK2
COL19A1
RTEL1
ERBB2
MET
SOX2
ZEB1
PTEN
COL11A1
COL2A1
FLT3
PDGFRA
PIK3CA
DNMT3A
ANK1
IRS1
RPTOR
PTK2
ANK2
TGFBR2
DNMT1
STAT1
SYK
BRCA2
CDKN2A
IKBKB
SPTBN2
DICER1
SPTAN1
SPTBN1
SPTBN4
SPTB
SCN1A
LAMB2
SCN4A
SCN2A
SCN3A
SCN11A
SCN8A
SPTBN5
NRCAM
NFASC
SMC5
POLQ
POLE
MCM8
BLM
CHAF1A
TIMELESS
COL4A3
COL15A1
COL21A1
COL6A5
COL14A1
COL7A1
COLGALT2
COL28A1
COL24A1
COL16A1
NRAS
SOS1
FASN
PPARGC1A
NOS3
TNRC6C
AGO3
TFRC
NCOR2
TNRC6B
TNRC6A
TJP1
CDH17
NAT10
POLR1A
BMS1
WDR3
TNN
NID1
FGFR3
HSPG2
PLCG1
ITGB4
NOTCH2
ITGA2B
ITGA9
SSRP1
ATM
ITGA1
RICTOR
RUNX1
PTCH1
SMARCA4
HIST2H2BE
NCOA3
HDAC6
ITGA8
GATA3
SMARCA2
DROSHA
ARID1B
COL4A1
NSUN2
PRKCD
NASP
KMT2C
SETD2
KMT2D
NID2
LAMB1
LAMC1
LAMA1
LAMA2
NF2
RAD21
NUMA1
POLA2
DBF4
DDX11
SETX
DAXX
LSG1
DDX24
ESF1
NOP14
COL6A3
COL4A4
LAMC3
