## Supplementary material for "An Integrative Study to Investigate Sex-Specific Biomarkers in Bladder Cancer Patients": Supplementary Table3. Survival_analysis_results_hub_genes.xlsx

### Sheet: male_unique_survival
Gene	male_only_survival_pvalue	female_only_survival_pvalue	all_pvaule	male_only_hazard_ratio	female_only_hazard_ratio	all_hazard_ratio
TOP2A	0.525957	0.233336	0.270593	1.11909	1.40064	1.18008
BRCA1	0.515446	0.862868	0.78381	0.89013	1.05115	1.04242
SMC4	0.667917	0.49642	0.969668	0.926557	1.21276	1.00584
BUB1B	0.0673153	0.63651	0.115367	0.720778	1.14452	0.788565
FOXM1	0.123635	0.21998	0.669859	0.759879	1.42178	0.937883
KIF23	0.436735	0.683071	0.79556	0.870636	1.12582	0.961851
CDC6	0.264632	0.312941	0.26595	0.819404	1.33583	0.845647
ESPL1	0.413938	0.99571	0.547413	0.864349	1.00103	0.91327
BUB1	0.250781	0.299046	0.66226	0.814596	1.35139	0.936627
PLK4	0.843578	0.0461006	0.596482	0.965543	1.78135	1.08301
NCAPD2	0.310406	0.740023	0.396558	0.834515	1.0998	0.880269
ANLN	0.0912418	0.0978762	0.0341228	0.739829	0.619985	0.726685
DLGAP5	0.015167	0.491232	0.102955	0.647013	1.21864	0.782195
MCM4	0.205545	0.127573	0.840591	0.797659	1.55637	0.970271
CLSPN	0.0955814	0.346698	0.330474	0.741317	1.31276	0.86366
TICRR	0.503485	0.882203	0.705006	0.887319	0.958167	0.944413
FANCI	0.342578	0.0725589	0.9224	0.843525	1.66569	1.0149
MCM10	0.546918	0.307149	0.788256	0.898168	1.34151	1.04135
RAD54L	0.888518	0.812357	0.788652	1.02527	1.06956	1.04134
KIF20B	0.237283	0.614466	0.405192	0.809861	1.15558	0.882144
SMC2	0.288774	0.426102	0.211871	0.826783	0.797157	0.828547
SPAG5	0.629704	0.345218	0.412682	1.08939	1.30745	1.13104
KIF14	0.209672	0.812348	0.325636	0.799153	1.06984	0.862163
TPX2	0.0624819	0.379728	0.508139	0.716734	1.28452	0.905294
SIRT1	0.628196	0.237671	0.958712	0.9175	0.714011	0.992404
PXDN	0.364332	0.0127363	0.0814417	0.850017	0.486764	0.767658
STAT3	0.581784	0.143947	0.317683	0.906363	0.661291	0.859927
ACTB	0.093697	0.604177	0.137183	0.739662	0.862839	0.797807
KIT	0.669866	0.108565	0.84829	1.07859	0.629919	1.02914
HSP90AA1	0.320363	0.517378	0.650042	0.837972	1.20813	0.934053
HSP90AB1	0.157643	0.190084	0.399636	0.776781	1.45904	0.880943
IGF1R	0.862162	0.429563	0.387079	0.969709	0.794132	0.877603
CASP8	0.422221	0.665653	0.391724	1.15344	1.13012	1.13745
TP53BP1	0.535613	0.000881918	0.148339	0.895006	0.385033	0.803174
CDKN1A	0.628586	0.23995	0.471673	1.08973	1.40019	1.11438
HRAS	0.635469	0.881787	0.923797	1.08784	0.959003	0.985519
FANCA	0.346881	0.936246	0.729745	0.845385	0.976538	0.949194
MDC1	0.298874	0.75029	0.65989	0.830331	1.09486	0.935926
FANCD2	0.139051	0.51706	0.0991399	1.30061	1.20444	1.28239
TOPBP1	0.835518	0.877052	0.749898	0.963761	0.956849	0.953238
TOP3A	0.194918	0.517802	0.0354311	0.793146	0.832148	0.727581
RECQL5	0.577502	0.357094	0.980305	1.1038	0.770671	0.996227
REV3L	0.113574	0.110585	0.0376707	0.753079	0.632268	0.72984
ERCC5	0.029368	0.387716	0.0179586	1.47444	1.27837	1.42931
LIG4	0.499626	0.598835	0.485098	1.12719	1.16287	1.11104
PPARG	1.92e-05	0.865944	0.000211774	2.19662	1.04964	1.76058
ALB	0.41203	0.906442	0.458633	1.15716	1.03404	1.11816
COL17A1	0.160495	0.907754	0.18116	1.28501	0.967696	1.22407
CREBBP	0.952974	0.44975	0.5943	1.01058	0.805898	0.922906
EP300	0.346228	0.0479321	0.0809756	0.845309	0.566544	0.768212
NCOR1	0.432305	0.161624	0.161846	0.869521	0.669274	0.809575
JAK2	0.369639	0.871573	0.494439	1.17317	0.955386	1.10874
COL19A1	0.150021	0.482615	0.187636	0.773905	0.816209	0.820363
SOX2	0.0482012	0.379054	0.0156329	0.701341	0.777665	0.692819
ZEB1	0.608911	0.0285122	0.0647383	0.913113	0.533471	0.755779
PTEN	0.536482	0.89649	0.663595	0.894749	1.03696	0.935877
FLT3	0.568884	0.926399	0.470767	0.904166	1.02851	0.897341
PDGFRA	0.0282896	0.329445	0.013478	0.673861	0.758913	0.687023
PIK3CA	0.108864	0.530932	0.0991997	0.750783	0.836962	0.779766
DNMT3A	0.161132	0.0514156	0.95384	1.28256	0.574877	1.00884
ANK1	0.637602	0.489294	0.464639	1.08738	1.21767	1.11632
IRS1	0.822444	0.68427	0.971169	0.960901	1.12184	1.00542
RPTOR	0.513576	0.471747	0.284219	0.890262	0.815221	0.851044
PTK2	0.66281	0.401897	0.982575	1.08061	0.789136	0.996855
ANK2	0.0201308	0.517834	0.0100238	0.658222	0.832487	0.676425
TGFBR2	0.969579	0.468597	0.795277	1.00676	0.81465	0.961782
DNMT1	0.675666	0.109593	0.551932	0.927995	1.5833	1.09361
STAT1	0.670555	0.836949	0.820471	0.926943	1.06097	0.966552
SYK	0.226363	0.643467	0.191283	1.24022	1.1401	1.21809
IKBKB	0.00146079	0.645311	0.0452164	1.76548	0.876254	1.35229
SPTBN2	0.0954394	0.234145	0.104221	0.741521	0.706941	0.782356
DICER1	0.465338	0.065752	0.094214	0.878147	0.58065	0.776928
SPTAN1	0.94723	0.147482	0.51896	0.988289	0.664284	0.907411
SPTBN1	0.501956	0.00145927	0.0240438	0.88706	0.39966	0.710978
SPTBN4	0.221652	0.65201	0.458687	0.803097	0.877379	0.894229
SPTB	0.459465	0.601993	0.359435	0.876795	0.863343	0.87106
SCN1A	0.286356	0.330261	0.672811	1.24562	0.744876	1.07456
LAMB2	0.865128	0.869296	0.999639	1.0306	0.954886	1.00031
SCN4A	0.0833744	0.985868	0.144144	0.735725	0.995968	0.802478
SCN2A	0.596078	0.897673	0.66569	0.910223	1.03766	0.937178
SCN3A	0.0973815	0.0937941	0.0218613	0.744567	0.615031	0.709242
SCN11A	0.236883	0.477665	0.153741	1.23486	1.23151	1.24218
SCN8A	0.621492	0.665012	0.970326	0.916054	1.13208	0.994562
SPTBN5	0.675145	0.973185	0.689541	1.07784	1.00881	1.06198
NRCAM	0.762833	0.142207	0.356884	0.947181	0.659212	0.869621
NFASC	0.800375	0.567859	0.443715	0.956214	1.17697	0.89106
SMC5	0.331061	0.167841	0.138176	0.841025	0.676425	0.799845
POLQ	0.908148	0.379171	0.487028	1.02079	1.28447	1.11065
MCM8	0.898806	0.501498	0.873121	1.02291	0.82662	0.976273
CHAF1A	0.491336	0.0421417	0.775037	0.88477	1.80562	1.044
TIMELESS	0.75395	0.917575	0.831688	1.0571	1.02902	1.03249
COL15A1	0.637692	0.332027	0.537911	0.919402	0.759982	0.911368
COL21A1	0.0901484	0.366636	0.0252876	0.738993	0.771037	0.713546
COL6A5	0.504316	0.35505	0.295625	1.12772	1.30144	1.17207
COLGALT2	0.20856	0.628104	0.213484	0.799659	0.872363	0.828976
COL28A1	0.704271	0.381441	0.378249	1.06968	1.28329	1.14189
COL16A1	0.0413414	0.386092	0.0537282	0.689176	0.782951	0.745426
NRAS	0.923513	0.0248254	0.513392	0.982963	0.526313	0.906376
SOS1	0.640057	0.314517	0.924168	1.08692	0.749118	0.985878
FASN	0.0190467	0.0728106	0.00354154	0.657782	0.598772	0.643309
PPARGC1A	0.39322	0.0528843	0.002013	0.859151	0.567445	0.626727
NOS3	0.0824214	0.493029	0.432415	0.734555	1.21772	0.888733
TNRC6C	0.685107	0.786506	0.93341	0.930377	1.08059	1.01275
AGO3	0.356156	0.891157	0.411289	0.848171	0.962036	0.883485
TFRC	0.339739	0.326958	0.220944	0.842981	0.756355	0.831101
NCOR2	0.368032	0.400058	0.130514	0.851299	0.786741	0.795504
TNRC6B	0.0884122	0.211711	0.0412342	0.737161	0.701542	0.734493
TNRC6A	0.495674	0.0284067	0.613113	1.12889	0.531356	0.926734
TJP1	0.316893	0.153134	0.097835	0.836779	0.665413	0.77879
CDH17	0.642499	0.545373	0.265699	0.920889	0.84192	0.846085
NAT10	0.374504	0.342269	0.184694	1.17123	1.3077	1.22147
POLR1A	0.827304	0.362464	0.619495	0.961807	0.772445	0.927885
BMS1	0.250641	0.821742	0.42233	0.813907	1.06761	0.88609
WDR3	0.166047	0.981241	0.293228	0.780525	0.993797	0.853533
TNN	0.0529939	0.388286	0.042336	0.70463	0.780462	0.734896
NID1	0.00734183	0.16495	0.00432005	0.616327	0.672786	0.648995
FGFR3	0.664307	0.759046	0.882214	0.92562	1.09012	0.97765
HSPG2	0.12672	0.16977	0.0264345	0.759816	0.678507	0.712793
PLCG1	0.552812	0.848997	0.520094	1.11156	0.947054	1.10192
ITGB4	0.844764	0.534729	0.951994	1.03561	0.837278	0.990998
NOTCH2	0.095377	0.13109	0.0375069	0.739252	0.653782	0.729002
ITGA2B	0.999798	0.859204	0.89104	0.999915	0.94988	0.979475
ITGA9	0.0727272	0.769587	0.141985	0.726202	1.08831	0.801529
SSRP1	0.144141	0.232377	0.628751	0.770293	1.41119	0.929977
ITGA1	0.412912	0.163847	0.180285	0.863696	0.673667	0.816282
RICTOR	0.47463	0.925832	0.826871	1.13559	0.973846	1.0336
RUNX1	0.0598945	0.0670131	0.432852	1.39746	0.591836	1.12562
PTCH1	0.513009	0.336474	0.164262	0.890347	0.761798	0.811397
HIST2H2BE	0.910868	0.945477	0.613265	1.02002	1.01891	1.07887
NCOA3	0.672591	0.375689	0.997861	0.927612	1.2853	1.00061
HDAC6	0.00942814	0.653151	0.0461943	1.58714	0.879492	1.35004
ITGA8	0.117234	0.248158	0.119666	0.756862	1.3961	0.790987
GATA3	0.0865298	0.641384	0.066508	1.35799	0.876006	1.31897
SMARCA2	0.13952	0.935512	0.196969	1.30125	1.02381	1.21551
DROSHA	0.678627	0.449109	0.367539	1.0765	1.24054	1.14543
ARID1B	0.961496	0.240297	0.423722	1.0086	0.715356	0.886402
COL4A1	0.386423	0.0954588	0.110398	0.856466	0.621984	0.784979
NSUN2	0.459176	0.887418	0.528924	1.14039	0.960591	1.09942
PRKCD	0.217533	0.884058	0.224478	1.24643	1.04197	1.20191
NASP	0.71389	0.816939	0.873948	0.936561	1.06769	0.976337
KMT2C	0.350657	0.0916765	0.124038	0.846733	0.618293	0.792818
SETD2	0.94016	0.620635	0.991286	1.01345	0.869546	0.998517
KMT2D	0.653192	0.106795	0.651973	1.08315	0.62809	0.934285
NID2	0.68071	0.186744	0.241888	0.929031	0.688489	0.837179
LAMB1	0.76165	0.411797	0.969052	0.947623	0.79139	0.994369
LAMC1	0.0229347	0.0444688	0.00530016	0.66497	0.564014	0.655585
LAMA1	0.690288	0.0405189	0.104284	0.931787	0.560524	0.783334
LAMA2	0.00807277	0.125918	0.000655305	0.617953	0.644671	0.593071
NF2	0.674909	0.776037	0.730645	0.927738	1.08492	0.949365
NUMA1	0.485341	0.200452	0.489858	1.13298	0.688842	1.11021
POLA2	0.447395	0.215121	0.147977	0.873594	0.703751	0.804336
DBF4	0.438439	0.14157	0.952336	0.870976	1.52062	0.991122
DDX11	0.79261	0.421398	0.569693	1.04795	1.25436	1.08932
SETX	0.791517	0.339513	0.492133	0.954109	0.762999	0.901883
DAXX	0.0443101	0.69421	0.19674	0.696864	1.11812	0.822866
LSG1	0.934785	0.934306	0.8205	0.985638	0.976268	0.966489
DDX24	0.0307996	0.0605109	0.245144	0.678803	1.71274	0.839423
ESF1	0.639931	0.247969	0.211088	0.919706	0.719732	0.82786
NOP14	0.212742	0.436162	0.433528	1.24848	0.797849	1.12567
COL6A3	0.136842	0.0195033	0.019293	0.762516	0.514082	0.698158
LAMC3	0.121596	0.0839813	0.861626	1.31798	0.60876	0.974341

### Sheet: female_unique_survival
Gene	male_only_survival_pvalue	female_only_survival_pvalue	all_pvaule	male_only_hazard_ratio	female_only_hazard_ratio	all_hazard_ratio
TP53	0.844575	0.231403	0.715664	1.03542	0.710535	0.946427
MYBL2	0.861273	0.639971	0.900249	1.03155	1.14267	1.01908
RFC4	0.448544	0.216524	0.942189	0.873547	1.42511	1.01107
PRC1	0.729218	0.675385	0.661771	0.940005	1.12578	0.936164
MSH6	0.0329917	0.617381	0.00668219	0.680976	0.868332	0.66253
REV1	0.326411	0.805598	0.320295	1.19058	0.931882	1.16144
RAD51C	0.0704464	0.0117909	0.0451567	0.723958	0.491356	0.739271
DNA2	0.564422	0.302723	0.88617	0.902078	1.34207	1.02178
COL1A1	0.107447	0.118598	0.0630807	0.744253	0.643255	0.751019
CDH1	0.187584	0.850996	0.185188	1.26449	1.0535	1.2209
SRC	0.00213855	0.91167	0.00552009	1.73547	0.968078	1.522
COL3A1	0.0792759	0.195674	0.0391929	0.724911	0.692419	0.728665
COL12A1	0.492943	0.0508503	0.188227	0.883894	0.573197	0.818923
COL5A2	0.172735	0.0111501	0.0524738	0.78191	0.483704	0.744272
PGR	0.194767	0.0543391	0.0633372	0.7947	0.578674	0.755986
MEN1	0.771914	0.285406	0.626245	1.05266	0.736596	0.929104
TTK	0.615583	0.99834	0.852159	0.914427	0.999548	0.972408
COL22A1	0.847587	0.0279038	0.448805	1.03457	0.527634	0.892039
TRIP13	0.242676	0.847264	0.277883	0.811888	1.05698	0.849316
TROAP	0.875353	0.514669	0.664266	1.02826	1.20365	1.06745
TACC3	0.765762	0.277148	0.546594	0.948321	1.36109	1.09497
ERCC6L	0.827966	0.179062	0.590924	0.962029	1.46913	1.08425
NCAPD3	0.754801	0.712306	0.781521	1.05686	1.10985	1.04247
DEPDC1	0.189535	0.701647	0.271299	0.791597	0.897085	0.847474
CD274	0.22333	0.760607	0.242854	1.2421	1.09101	1.19251
P3H1	0.0306673	0.0207061	0.00233861	0.678627	0.517204	0.629433

### Sheet: common_survival
Gene	male_only_survival_pvalue	female_only_survival_pvalue	all_pvaule	male_only_hazard_ratio	female_only_hazard_ratio	all_hazard_ratio
MKI67	0.336083	0.572075	0.651196	0.84224	1.1748	0.934071
CENPE	0.300716	0.256445	0.988604	0.83142	1.38413	1.00221
ASPM	0.38309	0.705558	0.379947	0.856336	0.898107	0.876271
STIL	0.795598	0.514205	0.629101	0.954965	0.831432	0.930072
E2F8	0.399886	0.0101385	0.193552	1.16121	2.11361	1.2163
NDC80	0.578514	0.959087	0.703533	0.905748	0.984901	0.944362
WDHD1	0.230328	0.135421	0.70293	0.806595	1.53426	0.944064
ATAD2	0.0958345	0.315884	0.379888	0.742317	1.33119	0.87607
KNTC1	0.952595	0.0988991	0.349099	1.01065	1.59832	1.15134
KIF15	0.673098	0.395952	0.849849	0.927224	1.27524	1.02901
CENPF	0.875098	0.376987	0.439061	1.0283	1.2856	1.12345
RBBP8	0.889674	0.755275	0.731356	1.02503	1.09335	1.05314
PALB2	0.54123	0.916822	0.860619	1.11491	1.02867	1.02673
PXDNL	0.0145725	0.357838	0.0131504	0.64749	0.771917	0.688484
ERCC2	0.963954	0.940138	0.862747	1.00779	0.977966	0.974226
ERBB3	0.24937	0.128903	0.717595	1.229	0.647945	1.05608
PRKDC	0.493118	0.660472	0.785121	0.884901	1.13408	0.959842
NFE2L2	0.616741	0.283608	0.656733	1.09301	0.735674	1.06924
ATAD5	0.372056	0.711169	0.54623	1.17169	0.900232	1.09514
MSH2	0.465761	0.60841	0.580301	0.878225	0.864153	0.920258
ATRX	0.485518	0.996722	0.758562	1.13196	0.99887	1.04753
BRIP1	0.554483	0.270024	0.186366	1.11118	1.36767	1.22049
FANCM	0.810917	0.377049	0.479885	0.958136	1.28752	1.11208
ATR	0.0084421	0.456584	0.00643749	1.59739	1.23503	1.50893
NBN	0.685986	0.980631	0.570375	1.07467	0.993808	1.08951
RTEL1	0.351868	0.785024	0.642905	1.18	0.924999	1.07254
ERBB2	0.919178	0.770913	0.805511	1.01835	0.92014	1.03797
MET	0.944439	0.211505	0.476705	1.01269	0.70247	0.898479
COL11A1	0.618465	0.721307	0.369487	0.913471	0.904193	0.871607
COL2A1	0.183158	0.927399	0.326083	0.789909	1.02614	0.862897
BRCA2	0.382624	0.993527	0.582816	0.855781	0.997091	0.920441
CDKN2A	0.691707	0.514273	0.927706	1.07311	0.830773	0.986407
POLE	0.267986	0.64355	0.572909	1.21733	0.875571	1.08833
BLM	0.942169	0.193677	0.551835	0.987201	1.44675	1.09369
COL4A3	0.745061	0.658588	0.429268	0.944078	0.881819	0.887818
COL14A1	0.00761705	0.0387204	0.000811244	0.61708	0.5484	0.598681
COL7A1	0.948638	0.323311	0.397852	0.988705	0.754793	0.880538
COL24A1	0.972075	0.963565	0.913982	1.0063	1.0138	1.01655
ATM	0.813389	0.066287	0.425927	1.04286	0.590089	0.886766
SMARCA4	0.224235	0.717273	0.60448	1.24127	0.902156	1.08123
RAD21	0.104287	0.226668	0.44299	0.748263	1.41525	0.891092
COL4A4	0.353914	0.023408	0.0411713	0.84808	0.510613	0.733966
